# Genome-wide CRISPRi-seq maps essential-gene contributions to aminoglycoside susceptibility in *Pseudomonas aeruginosa*

**DOI:** 10.64898/2026.11.01.763562

**Authors:** Weronika Czekała, Jan Gawor, Raymi Edgar Goitia Camacho, Barbara Domańska, Luis Felipe Padilla Martinez, Karolina Żuchniewicz, Filip Pośnik, Aneta Agnieszka Bartosik, Xue Liu, Adam Kawałek

**Affiliations:** Institute of Biochemistry and Biophysics, Polish Academy of Sciences, Warsaw, Poland; Doctoral School of Molecular Biology and Biological Chemistry at IBB PAS, Warsaw, Poland; Faculty of Chemistry, Chair of Drug and Cosmetics Biotechnology, Warsaw University of Technology, Poland; Guangdong Provincial Key Laboratory of Regional Immunity and Diseases, Department of Pathogen Biology, Shenzhen University Medical School, Shenzhen, Guangdong, China

## Abstract

*Pseudomonas aeruginosa* is an opportunistic ESKAPE pathogen whose multiple intrinsic and acquired antibiotic resistance mechanisms restrict treatment options. Essential genes offer potential antimicrobial targets, but their vulnerability to partial inhibition and contribution to antibiotic susceptibility remain incompletely characterized. Here, we developed a rhamnose-inducible CRISPR interference (CRISPRi) platform and an 83,078-guide library for genome-wide screening in PAO1, with mismatch guides enabling graded repression. Fitness profiling in antibiotic-free Mueller–Hinton medium identified 743 genes whose repression reduced competitive fitness and revealed sequence features associated with guide performance. Combining full-match and mismatch-guide responses revealed substantial variation in essential-gene fitness effects across predicted repression strengths, while comparison of fitness profiles between Mueller–Hinton medium and fetal bovine serum identified condition-dependent effects alongside a conserved fitness landscape.

Under aminoglycoside exposure, we identified 118 recurrent sensitizing and 120 recurrent protective gene knockdowns, including many targeting essential and fitness-associated functions. Growth and killing assays with individual strains confirmed that CRISPRi targeting of *atpI*, *accC*, *secA* and *ftsZ* enhanced tobramycin activity. Finally, transcriptome analysis of these knockdowns confirmed target silencing, captured polar effects on neighboring genes and revealed distinct but overlapping transcriptional responses. Together, these findings quantify the variable fitness costs of essential-gene repression and identify candidate targets for potentiating aminoglycoside activity.

**IMPORTANCE:** Essential bacterial genes are difficult to study because their complete disruption prevents growth. Yet knowing that a gene is essential does not reveal how strongly its activity must be reduced to impair growth. Here, we developed a method to examine how reduced gene expression affects fitness across the genome of *Pseudomonas aeruginosa*, a major cause of difficult-to-treat infections. This approach identified essential functions particularly vulnerable to partial depletion and mapped how gene repression alters aminoglycoside susceptibility. Repressing selected genes impaired growth and disproportionately increased killing by tobramycin. These tools and datasets provide a resource for prioritizing candidate antibacterial targets and investigating whether partial inhibition of essential functions can enhance the activity of existing antibiotics.
