## Supplemental Table S1 for "Genome-wide CRISPRi-seq maps essential-gene contributions to aminoglycoside susceptibility in *Pseudomonas aeruginosa*"

### Sheet: Legend
Supplementary Table S1	Bacterial strains, plasmids, oligonucleotides used in this study.
Worksheets	Content
Plasmids_used	Source plasmids used as experimental tools or cloning backbones, with characteristics and origin.
Plasmids_constructed	Plasmids constructed in this study including cloning steps.
sgRNA_plasmids	sgRNA constructs: spacer sequences, mismatch annotations, primers.
Oligonucleotides	Primers used in the study.
Strains	Bacterial strains used and constructed in this study.
PAO1_resequencing	SNPs and indels identified for the laboratory PAO1 clone relative to NC_002516.2. Source method: Illumina NovaSeq, reported mean depth ~352×; Bowtie2 alignment and breseq clonal-consensus variant calling.

### Sheet: Plasmids_used
Plasmid name	Relevant characteristics	Reference	Source
pAH-CTX1-rha-dCas9	mini-CTX1-based integrative vector carrying rhamnose-inducible S. pyogenes dcas9; oriColE1, oriTIncP, φCTX attP/int, TcR	A broad-host-range CRISPRi toolkit for silencing gene expression in Burkholderia. Hogan AM, Rahman ASMZ, Lightly TJ, Cardona ST. ACS Synth Biol. 2019 Sep 6. doi: 10.1021/acssynbio.9b00232. 10.1021/acssynbio.9b00232 PubMed 31491085	pAH-CTX1-rhadCas9 was a gift from Silvia Cardona (Addgene plasmid # 129391 ; http://n2t.net/addgene:129391 ; RRID:Addgene_129391)
pBAD24	expression vector carrying the araC-araBADp arabinose regulated promote; pBR322/ColE1-type ori, AmpR	Guzman LM, Belin D, Carson MJ, Beckwith J. 1995. Tight regulation, modulation, and high-level expression by vectors containing the arabinose P_BAD promoter. Journal of Bacteriology 177(14):4121–4130. doi: 10.1128/JB.177.14.4121-4130.1995.
pAMB9.37	pBBR1MCS-1 derivative carrying lacIq–tacp; oriIncA/C, CmR	Ludwiczak M, Dolowy P, Markowska A, Szarlak J, Kulinska A, Jagura-Burdzy G. 2013. Global transcriptional regulator KorC coordinates expression of three backbone modules of the broad-host-range RA3 plasmid from IncU incompatibility group. Plasmid 70(1):131–145. doi: 10.1016/j.plasmid.2013.03.007.
J23100-mRFP1-331Bb	pSEVA331Bb-based reporter plasmid expressing mRFP1 from the constitutive J23100 promoter; pBBR1 oriV, RK2/RP4 oriT, CmR	Engineering control of bacterial cellulose production using a genetic toolkit and a new cellulose-producing strain. Florea M, Hagemann H, Santosa G, Abbott J, Micklem CN, Spencer-Milnes X, de Arroyo Garcia L, Paschou D, Lazenbatt C, Kong D, Chughtai H, Jensen K, Freemont PS, Kitney R, Reeve B, Ellis T. Proc Natl Acad Sci U S A. 2016 Jun 14;113(24):E3431-40. doi: 10.1073/pnas.1522985113. Epub 2016…	J23100-mRFP1-331Bb was a gift from Tom Ellis (Addgene plasmid # 78271 ; http://n2t.net/addgene:78271 ; RRID:Addgene_78271)
pUC18T-mini-Tn7T	mini-Tn7 backbone with transcriptional terminators and oriT; pBR322/ColE1-type ori , AmpR	A Tn7-based broad-range bacterial cloning and expression system. Choi KH, Gaynor JB, White KG, Lopez C, Bosio CM, Karkhoff-Schweizer RR, Schweizer HP. Nat Methods. 2005 Jun;2(6):443-8. 10.1038/nmeth765	pUC18T-mini-Tn7T was a gift from Herbert Schweizer (Addgene plasmid # 64957 ; http://n2t.net/addgene:64957 ; RRID:Addgene_64957)
pJMP1237	Mobile-CRISPRi plasmid; mini-Tn7based vector; R6Kγ ori, GenR, AmpR	Enabling genetic analysis of diverse bacteria with Mobile-CRISPRi. Peters JM, Koo BM, Patino R, Heussler GE, Hearne CC, Qu J, Inclan YF, Hawkins JS, Lu CHS, Silvis MR, Harden MM, Osadnik H, Peters JE, Engel JN, Dutton RJ, Grossman AD, Gross CA, Rosenberg OS. Nat Microbiol. 2019 Jan 7. pii: 10.1038/s41564-018-0327-z. doi: 10.1038/s41564-018-0327-z. 10.1038/s41564-018-0327-z	pJMP1237 was a gift from Carol Gross & Jason Peters & Oren Rosenberg (Addgene plasmid # 119262 ; http://n2t.net/addgene:119262 ; RRID:Addgene_119262)
pJMP1039	Tn7 transposition helper expressing tnsABCD; R6Kγ ori, AmpR	Enabling genetic analysis of diverse bacteria with Mobile-CRISPRi. Peters JM, Koo BM, Patino R, Heussler GE, Hearne CC, Qu J, Inclan YF, Hawkins JS, Lu CHS, Silvis MR, Harden MM, Osadnik H, Peters JE, Engel JN, Dutton RJ, Grossman AD, Gross CA, Rosenberg OS. Nat Microbiol. 2019 Jan 7. pii: 10.1038/s41564-018-0327-z. doi: 10.1038/s41564-018-0327-z. 10.1038/s41564-018-0327-z	pJMP1039 was a gift from Carol Gross & Jason Peters & Oren Rosenberg (Addgene plasmid # 119239 ; http://n2t.net/addgene:119239 ; RRID:Addgene_119239)
pAKE600	Suicide vector carrying oriVMB1, oriTRK2, sacB and AmpR;	El-Sayed AK, Hothersall J, Thomas CM. 2001. Quorum-sensing-dependent regulation of biosynthesis of the polyketide antibiotic mupirocin in Pseudomonas fluorescens NCIMB 10586. Microbiology 147(8):2127–2139. doi: 10.1099/00221287-147-8-2127.
pFLP3	FLP recombinase expression vector; oriVpRO1600, ColE1-type ori, oriTIncP , sacB, AmpR, TcR	A Tn7-based broad-range bacterial cloning and expression system. Choi KH, Gaynor JB, White KG, Lopez C, Bosio CM, Karkhoff-Schweizer RR, Schweizer HP. Nat Methods. 2005 Jun;2(6):443-8. 1	pFLP3 was a gift from Herbert Schweizer (Addgene plasmid # 64946 ; http://n2t.net/addgene:64946 ; RRID:Addgene_64946)
pQFT-mNG-Pcon-Scar	pQFT derivative carrying constitutively expressed mScarlet-I; oriVIncP, oriVColE1, oriTRP4, TcR	Klotz A, Kaczmarczyk A, Jenal U. A Synthetic Cumate-Inducible Promoter for Graded and Homogenous Gene Expression in Pseudomonas aeruginosa. Appl Environ Microbiol. 2023 Jun 28;89(6):e0021123. doi: 10.1128/aem.00211-23. Epub 2023 May 18.	pQFT-mNG-Pcon-Scar was a gift from Urs Jenal

### Sheet: Plasmids_constructed
Plasmid name	Construction	Addgene ID
pAKW2246	Cloning intermediate derived from pAH-CTX1-rha-dCas9. The original XhoI-flanked expression cargo was removed and replaced with an annealed synthetic linker generated using primers #1 and #2. The linker introduced SacI, NsiI, SpeI and HindIII restriction sites for subsequent assembly of promoter–dcas9 cassettes.
pAKW2249	pUC57_BsaI-free carrying a synthesized P. aeruginosa-codon-optimized Streptococcus pyogenes dcas9 gene preceded by an RBS and flanked by SpeI and XhoI sites. Gene synthesis conducted by Gene Universal.
pAKW2267	pAKW2246 derivative carrying the rhamnose-inducible rhap regulatory region. The rhap region was excised from pAH-CTX1-rha-dCas9 as an NsiI–SpeI fragment and inserted between the corresponding sites of pAKW2246.
pBDO2325	pAKW2246 derivative carrying the araBADp regulatory region. The regulatory region was amplified from pBAD24 using primers #3 and #4 and inserted as an NsiI–SpeI fragment into pAKW2246.
pBDO2327	pAKW2246 derivative carrying lacIq–tacp. The lacIq–tacp region was amplified from pAMB9.37 using primers #5 and #6; the internal NsiI site and the SpeI site introduced by the reverse primer were used for cloning into pAKW2246.
pAKW2268	pAKW2267 derivative carrying P. aeruginosa-codon-optimized S. pyogenes dcas9. The optimized dcas9Spy fragment was excised from pAKW2249 with SpeI and XhoI and inserted downstream of rhap.	263463
pBDO2454	pBDO2325 derivative carrying P. aeruginosa-codon-optimized S. pyogenes dcas9. The optimized dcas9Spy fragment was excised from pAKW2249 with SpeI and XhoI and inserted downstream of araBADp.
pBDO2455	pBDO2327 derivative carrying P. aeruginosa-codon-optimized S. pyogenes dcas9. The optimized dcas9Spy fragment was excised from pAKW2249 with SpeI and XhoI and inserted downstream of tacp (same restriction sites).
pBDO2350	mini-Tn7-based single-vector CRISPRi construct carrying both the sgRNA-expression cassette and the rhap–dcas9Spy cassette. The rhap–dcas9Spy cassette was excised from the pAKW2268 construct as a SacI fragment and inserted into pAKW2049 (pTn7_Spy_blue) in the sense orientation.	263464
pFPM1884	pUC18T-mini-Tn7T derivative in which the BsaI site located within the bla gene was removed. A 470-bp fragment carrying a nucleotide substitution that disrupted the internal BsaI recognition sequence was amplified with primers #7 and #8, digested with BsaI (second site outside the replaced fragment) and ScaI, and used to replace the corresponding BsaI–ScaI fragment of pUC18T-mini-Tn7T.
pFPM1891	pFPM1884 derivative with a reduced multiple-cloning region. pFPM1884 was digested with KpnI and BamHI, the 46-bp fragment was removed, and the vector was closed by Klenow fill-in and self-ligation.
pFPM1892	pFPM1891 derivative carrying the S. pyogenes sgRNA-expression cassette from pJMP1237. The 2,204-bp SpeI–SalI fragment from pJMP1237 was inserted between the corresponding SpeI and SalI sites of pFPM1891.
pAKW2049	Vector for cloning of new spacers. pFPM1892 derivative containing a lacZα dropout cassette between the BsaI cloning sites. The lacZα cassette was amplified from pAKE600 using primers #9 and #10, digested with BsaI and inserted into BsaI-digested pAKW1892. Spacer cloning by BsaI-mediated Golden Gate assembly replaces the lacZα cassette, allowing blue/white identification of sgRNA-containing clones…	263461
pAKW2235	Vector for cloning of new spacers. pAKW2049 derivative in which the lacZα cassette was replaced by a constitutively expressed mScarlet-I cassette. The mScarlet cassette was amplified from pQFT-mNG-Pcon-Scar using primers #11 and #12, digested with BsaI and inserted into BsaI-digested pAKW2049. Spacer cloning by BsaI-mediated Golden Gate assembly replaces the mScarlet cassette, alowind red/white s…	263462
pWCZ2172	pAKE600 derivative carrying the mexXY deletion cassette. The 5′ and 3′ regions flanking mexXY were amplified from PAO1 genomic DNA using primers #13 / #14 and #15 / #16, respectively, and assembled with BamHI–EcoRI-digested pAKE600 using NEBuilder HiFi DNA Assembly.
pAKW1555	pFLP3 derivative lacking the tetracycline-resistance determinant. The TcR-containing region was removed by XbaI digestion followed by self-ligation. Retains the FLP recombinase expression system and sacB counterselection cassette.
PAO1 83k	Pooled PAO1 CRISPRi library designed to contain 83,078 sgRNAs, including full-match and single-mismatch guides targeting 5,557 genes and non-targeting controls cloned in pAKW2049 (mini-Tn7).	263582

### Sheet: sgRNA_plasmids
Label used in manuscript	Plasmid name	Primers	Guide sequence (5′–3′)	Mismatch position	Mismatch	Predicted efficacy
control_1	pAKW1938	#139 / #140	AAATCGTTCACTCCTGAGAG	—	—	—
control_2	pAKW2895	#141 / #142	CCTCAGATTGCTTACTGTAC	—	—	—
control_3	pAKW2896	#143 / #144	TGGCACCATACAGGACACGC	—	—	—
RFP_g2	pFPO2014	#147 / #148	ATGGTTTTTTTCTGCATAAC	—	—	1
RFP_g3	pFPO2015	#149 / #150	TAAGCACCCGGCAGCTGAAC	—	—	1
RFP_g1	pFPO2021	#145 / #146	GGTGATGTCCAGTTTGATGT	—	—	1
RFP_g1m1	pFPO2139	#151 / #152	GGTGATGTCCAGTTTGATCT	19	G→C	0.18
RFP_g1m2	pFPO2138	#153 / #154	GGTGATGTCCAGTTTGATGC	20	T→C	0.24
RFP_g1m3	pFPO2137	#155 / #156	GGTGATGTCCAGTTTTATGT	16	G→T	0.45
RFP_g1m4	pFPO2136	#157 / #158	GGTGATGTCCAGTCTGATGT	14	T→C	0.54
RFP_g1m5	pFPO2135	#159 / #160	GGTGATGTCCAATTTGATGT	12	G→A	0.66
RFP_g1m6	pFPO2134	#161 / #162	GGTGATCTCCAGTTTGATGT	7	G→C	0.72
RFP_g1m7	pFPO2133	#163 / #164	GGAGATGTCCAGTTTGATGT	3	T→A	0.87
RFP_g1m8	pFPO2132	#165 / #166	GGTGATGGCCAGTTTGATGT	8	T→G	0.95
mexXY_g1	pWCZ2469	#167 / #168	CAGGCGGGCCTGCTCCAGTT	—	—	1
mexXY_g2	pWCZ2470	#169 / #170	CGCCGCCGCGTGGCTGGCCT	—	—	1
mexXY_g3	pWCZ2471	#171 / #172	TGTCGGCGACACCCTTCACC	—	—	1
ftsK_g3	pAKW2236	#173 / #174	TGGTGCTTTAGAAGCTGTCT	—	—	1
ftsK_g2	pAKW2237	#175 / #176	CCATGCGGCGGCATGGCTCG	—	—	1
parE_g1	pAKW1943	#177 / #178	TCAGTCAAAAGTCGAAAAGT	—	—	1
gyrA_g1	pAKW1870	#179 / #180	CTGAGGCAAACGAAGTAGGT	—	—	1
rpsI_g1	pAKW2185	#181 / #182	TTGTCGACCATGCGCTTGCG	—	—	1
ftsZ_g1	pAKW1939	#19 / #20	ACCGATCACTTTTATGACGG	—	—	1
ftsZ_g1m1	pWCZ2646	#21 / #22	ACCGATCACTTTTATGACGT	20	G→T	0.12
ftsZ_g1m2	pWCZ2647	#23 / #24	ACCGATCACTTTTATGACCG	19	G→C	0.18
ftsZ_g1m3	pWCZ2649	#25 / #26	ACCGATCACTTTTATCACGG	16	G→C	0.39
ftsZ_g1m4	pWCZ2650	#27 / #28	ACCGATCACTTTTACGACGG	15	T→C	0.49
ftsZ_g1m5	pWCZ2652	#29 / #30	ACCGATCAATTTTATGACGG	9	C→A	0.7
atpI_g1	pWCZ2645	#31 / #32	TCCCAGCAGTCCGGAATATC	—	—	1
atpI_g1m1	pWCZ2637	#33 / #34	TCCCAGCAGTCCGGAATATA	20	C→A	0.17
atpI_g1m2	pWCZ2638	#35 / #36	TCCCAGCAGTCCGGAATATG	20	C→G	0.34
atpI_g1m3	pWCZ2640	#37 / #38	TCCCAGCAGTCCGTAATATC	14	G→T	0.42
atpI_g1m4	pWCZ2642	#39 / #40	TCCCAGCAGTACGGAATATC	11	C→A	0.49
atpI_g1m5	pWCZ2644	#41 / #42	TCCCCGCAGTCCGGAATATC	5	A→C	0.7
secA_g1	pWCZ2731	#43 / #44	CAACAGCTTGGAAACGTACT	—	—	1
secA_g1m1	pWCZ2726	#45 / #46	CAACAGCTTGGAAACGTAAT	19	C→A	0.22
secA_g1m2	pWCZ2727	#47 / #48	CAACAGCTTGGAAACGTACG	20	T→G	0.27
secA_g1m3	pWCZ2728	#49 / #50	CAACAGCTTGGAAACTTACT	16	G→T	0.45
secA_g1m4	pWCZ2729	#51 / #52	CAACAGCTTCGAAACGTACT	10	G→C	0.61
secA_g1m5	pWCZ2730	#53 / #54	CAACAACTTGGAAACGTACT	6	G→A	0.8
accC_g1	pWCZ2737	#55 / #56	CGGTGACCATCTCAGATACC	—	—	1
accC_g1m1	pWCZ2732	#57 / #58	CGGTGACCATCTCAGATACA	20	C→A	0.17
accC_g1m2	pWCZ2733	#59 / #60	CGGTGACCATCTCAGATAAC	19	C→A	0.29
accC_g1m3	pWCZ2734	#61 / #62	CGGTGACCATCTCATATACC	15	G→T	0.45
accC_g1m4	pWCZ2735	#63 / #64	CGGTGACCATCTCCGATACC	14	A→C	0.63
accC_g1m5	pWCZ2736	#65 / #66	CGGTGACCATCTCAGATGCC	18	A→G	0.79
lptFG_g1	pWCZ2071	#67 / #68	GCGCCAGGTACTTGATGAAA	—	—	1
lptFG_g1m1	pWCZ2409	#69 / #70	GCGCCAGGTACTTGATGAAT	20	A→T	0.35
lptFG_g1m2	pWCZ2408	#71 / #72	GCGCCAGGTACTTGATGACA	19	A→C	0.41
lptFG_g1m3	pWCZ2410	#73 / #74	GCGCCAGGTACTTGATCAAA	17	G→C	0.44
lptFG_g1m4	pWCZ2406	#75 / #76	GCGCCAGGTACTTGATGATA	19	A→T	0.46
lptFG_g1m5	pWCZ2407	#77 / #78	GCGCCAGGTACTTGATGAAG	20	A→G	0.48
lptFG_g1m6	pWCZ2412	#79 / #80	GCGCCAGGTACTTGATTAAA	17	G→T	0.49
lptFG_g1m7	pWCZ2415	#81 / #82	GCGCCAGGTACTTGATAAAA	17	G→A	0.54
lptFG_g1m8	pWCZ2413	#83 / #84	GCGCCAGGTACTTGCTGAAA	15	A→C	0.55
lptFG_g1m9	pWCZ2418	#85 / #86	GCGCCAGGTACTTGAAGAAA	16	T→A	0.59
lptFG_g1m10	pWCZ2411	#87 / #88	GCGCCAGGTACTTGACGAAA	16	T→C	0.6
lptFG_g1m11	pWCZ2420	#89 / #90	GCGCCAGGTACATGATGAAA	12	T→A	0.76
lptFG_g1m12	pWCZ2419	#91 / #92	GCGCCACGTACTTGATGAAA	7	G→C	0.76
lptFG_g1m13	pWCZ2417	#93 / #94	GCGCCAGGTACCTGATGAAA	12	T→C	0.77
lptFG_g1m14	pWCZ2416	#95 / #96	GCGCGAGGTACTTGATGAAA	5	C→G	0.87
mexXY_g4	pAKW2894	#97 / #98	CGTCTTCCACCAAGCCCTTT	—	—	1
mexXY_g1m1	pAKW2889	#99 / #100	CGTCTTCCACCAAGCCCTTA	20	T→A	0.3
mexXY_g1m2	pAKW2890	#101 / #102	CGTCTTCCACCAAGCCCTAT	19	T→A	0.42
mexXY_g1m3	pAKW2891	#103 / #104	CGTCTTCCACCAAACCCTTT	14	G→A	0.54
mexXY_g1m4	pAKW2892	#105 / #106	CGTCTTCCACAAAGCCCTTT	11	C→A	0.7
mexXY_g1m5	pAKW2893	#107 / #108	CCTCTTCCACCAAGCCCTTT	2	G→C	0.85
ftsK_g1	pAKW2238	#109 / #110	CGAGTGACTCCAGCTCGGAT	—	—	1
ftsK_g1m1	pBDO2322	#111 / #112	CGAGTGACTCCAGCTCGGAA	20	T→A	0.34
ftsK_g1m2	pBDO2386	#113 / #114	CGAGTGACTCCAGCTCGGAC	20	T→C	0.35
ftsK_g1m3	pBDO2321	#115 / #116	CGAGTGACTCCAGCTCGCAT	18	G→C	0.45
ftsK_g1m4	pBDO2385	#117 / #118	CGAGTGACTCCAGCTCGGCT	19	A→C	0.48
ftsK_g1m5	pBDO2320	#119 / #120	CGAGTGACTCCAGATCGGAT	14	C→A	0.51
ftsK_g1m6	pBDO2319	#121 / #122	CGAGTGACTCCAGCTCTGAT	17	G→T	0.57
ftsK_g1m7	pBDO2384	#123 / #124	CGAGTGACTCCAGCACGGAT	15	T→A	0.59
ftsK_g1m8	pBDO2318	#125 / #126	CGAGTGACTCCATCTCGGAT	13	G→T	0.64
ftsK_g1m9	pBDO2383	#127 / #128	CGAGTGACTCCAACTCGGAT	13	G→A	0.68
ftsK_g1m10	pBDO2317	#129 / #130	CGAGTGACTCCAGCTTGGAT	16	C→T	0.72
ftsK_g1m11	pBDO2382	#131 / #132	CGAGTGACTACAGCTCGGAT	10	C→A	0.75
ftsK_g1m12	pBDO2316	#133 / #134	CGATTGACTCCAGCTCGGAT	4	G→T	0.88
ftsK_g1m13	pBDO2387	#135 / #136	CGAGTGACTGCAGCTCGGAT	10	C→G	0.92
ftsK_g1m14	pBDO2381	#137 / #138	CGAGGGACTCCAGCTCGGAT	5	T→G	0.94

### Sheet: Oligonucleotides
Oligonucleotides used in this study
Primer nr #	Name	Sequence 5′–3′
#1	XhoSNSHF	TCGATGAGCTCCATGCATCACTAGTCAAGCTTCC
#2	XhoSNSHR	TCGAGGAAGCTTGACTAGTGATGCATGGAGCTCA
#3	822_A_seq_6F	GATATAGGCGCCAGCAACC
#4	BADSpeIR	TATAACTAGTAAAAACGGGTATGGAGAAACA
#5	lacIqNsF	ATTCCGACTCGTCCAACATC
#6	tacpSpeR	TATAACTAGTAATTGTTATCCGCTCACAATTCC
#7	BsaDel_F	TATAGGTCTCTACCGCGTGACCCACGCTCACCG
#8	bla_selR	GGTCGCCGCATACACTATTC
#9	lacZaBsF	TATAGTAGTTGAGACCACGGCGTTTCACTTCTGAGT
#10	lacZaBsR	CTCTTAAACAGAGACCATTAATGCAGCTGGCACGAC
#11	mScarBsF	TATAGTAGTTGAGACCTTTACTAGCTCACTTGTACAGTTCATC
#12	mScarBsR	CTCTTAAACAGAGACCACCTTTATAGCTAGCTTGACATCC
#13	2019_5_F (stock 2562)	cctgttatccctacccggtgaattcGGGTTTTCTGGGATTCCTC
#14	2019_5_R (stock 2563)	tgacaagcttCGCTGGTGATGCCGATAG
#15	2019_3_F (stock 2564)	atcaccagcgaagcttGTCACCGCCACGGTACTC
#16	2019_3_R (stock 2565)	gggataacagggtaatcccggatccGCGTAGCCGATCATCTGTC
#17	s2019_F (stock 2566)	TTCTTGTAGTGGCCGTAGACC
#18	s2019_R (stock 2567)	GCAGCCTGTACGTGGTCAG
#19	gFtsZA_F	tagtACCGATCACTTTTATGACGG
#20	gFtsZA_R	aaacCCGTCATAAAAGTGATCGGT
#21	mftsZ1F	tagtACCGATCACTTTTATGACGT
#22	mftsZ1R	aaacACGTCATAAAAGTGATCGGT
#23	mftsZ2F	tagtACCGATCACTTTTATGACCG
#24	mftsZ2R	aaacCGGTCATAAAAGTGATCGGT
#25	mftsZ4F	tagtACCGATCACTTTTATCACGG
#26	mftsZ4R	aaacCCGTGATAAAAGTGATCGGT
#27	mftsZ5F	tagtACCGATCACTTTTACGACGG
#28	mftsZ5R	aaacCCGTCGTAAAAGTGATCGGT
#29	mftsZ7F	tagtACCGATCAATTTTATGACGG
#30	mftsZ7R	aaacCCGTCATAAAATTGATCGGT
#31	matpI9F	tagtTCCCAGCAGTCCGGAATATC
#32	matpI9R	aaacGATATTCCGGACTGCTGGGA
#33	matpI1F	tagtTCCCAGCAGTCCGGAATATA
#34	matpI1R	aaacTATATTCCGGACTGCTGGGA
#35	matpI2F	tagtTCCCAGCAGTCCGGAATATG
#36	matpI2R	aaacCATATTCCGGACTGCTGGGA
#37	matpI4F	tagtTCCCAGCAGTCCGTAATATC
#38	matpI4R	aaacGATATTACGGACTGCTGGGA
#39	matpI6F	tagtTCCCAGCAGTACGGAATATC
#40	matpI6R	aaacGATATTCCGTACTGCTGGGA
#41	matpI8F	tagtTCCCCGCAGTCCGGAATATC
#42	matpI8R	aaacGATATTCCGGACTGCGGGGA
#43	msecA6F	tagtCAACAGCTTGGAAACGTACT
#44	msecA6R	aaacAGTACGTTTCCAAGCTGTTG
#45	msecA1F	tagtCAACAGCTTGGAAACGTAAT
#46	msecA1R	aaacATTACGTTTCCAAGCTGTTG
#47	msecA2F	tagtCAACAGCTTGGAAACGTACG
#48	msecA2R	aaacCGTACGTTTCCAAGCTGTTG
#49	msecA3F	tagtCAACAGCTTGGAAACTTACT
#50	msecA3R	aaacAGTAAGTTTCCAAGCTGTTG
#51	msecA4F	tagtCAACAGCTTCGAAACGTACT
#52	msecA4R	aaacAGTACGTTTCGAAGCTGTTG
#53	msecA5F	tagtCAACAACTTGGAAACGTACT
#54	msecA5R	aaacAGTACGTTTCCAAGTTGTTG
#55	maccC6F	tagtCGGTGACCATCTCAGATACC
#56	maccC6R	aaacGGTATCTGAGATGGTCACCG
#57	maccC1F	tagtCGGTGACCATCTCAGATACA
#58	maccC1R	aaacTGTATCTGAGATGGTCACCG
#59	maccC2F	tagtCGGTGACCATCTCAGATAAC
#60	maccC2R	aaacGTTATCTGAGATGGTCACCG
#61	maccC3F	tagtCGGTGACCATCTCATATACC
#62	maccC3R	aaacGGTATATGAGATGGTCACCG
#63	maccC4F	tagtCGGTGACCATCTCCGATACC
#64	maccC4R	aaacGGTATCGGAGATGGTCACCG
#65	maccC5F	tagtCGGTGACCATCTCAGATGCC
#66	maccC5R	aaacGGCATCTGAGATGGTCACCG
#67	g3828P_F	tagtGCGCCAGGTACTTGATGAAA
#68	g3828P_R	aaacTTTCATCAAGTACCTGGCGC
#69	m3828P_F4	TAGTGCGCCAGGTACTTGATGAAT
#70	m3828P_R4	AAACATTCATCAAGTACCTGGCGC
#71	m3828P_F3	TAGTGCGCCAGGTACTTGATGACA
#72	m3828P_R3	AAACTGTCATCAAGTACCTGGCGC
#73	m3828P_F5	TAGTGCGCCAGGTACTTGATCAAA
#74	m3828P_R5	AAACTTTGATCAAGTACCTGGCGC
#75	m3828P_F1	TAGTGCGCCAGGTACTTGATGATA
#76	m3828P_R1	AAACTATCATCAAGTACCTGGCGC
#77	m3828P_F2	TAGTGCGCCAGGTACTTGATGAAG
#78	m3828P_R2	AAACCTTCATCAAGTACCTGGCGC
#79	m3828P_F7	TAGTGCGCCAGGTACTTGATTAAA
#80	m3828P_R7	AAACTTTAATCAAGTACCTGGCGC
#81	m3828P_F10	TAGTGCGCCAGGTACTTGATAAAA
#82	m3828P_R10	AAACTTTTATCAAGTACCTGGCGC
#83	m3828P_F8	TAGTGCGCCAGGTACTTGCTGAAA
#84	m3828P_R8	AAACTTTCAGCAAGTACCTGGCGC
#85	m3828P_F13	TAGTGCGCCAGGTACTTGAAGAAA
#86	m3828P_R13	AAACTTTCTTCAAGTACCTGGCGC
#87	m3828P_F6	TAGTGCGCCAGGTACTTGACGAAA
#88	m3828P_R6	AAACTTTCGTCAAGTACCTGGCGC
#89	m3828P_F15	TAGTGCGCCAGGTACATGATGAAA
#90	m3828P_R15	AAACTTTCATCATGTACCTGGCGC
#91	m3828P_F14	TAGTGCGCCACGTACTTGATGAAA
#92	m3828P_R14	AAACTTTCATCAAGTACGTGGCGC
#93	m3828P_F12	TAGTGCGCCAGGTACCTGATGAAA
#94	m3828P_R12	AAACTTTCATCAGGTACCTGGCGC
#95	m3828P_F11	TAGTGCGCGAGGTACTTGATGAAA
#96	m3828P_R11	AAACTTTCATCAAGTACCTCGCGC
#97	mPA20196F	tagtCGTCTTCCACCAAGCCCTTT
#98	mPA20196R	aaacAAAGGGCTTGGTGGAAGACG
#99	mPA20191F	tagtCGTCTTCCACCAAGCCCTTA
#100	mPA20191R	aaacTAAGGGCTTGGTGGAAGACG
#101	mPA20192F	tagtCGTCTTCCACCAAGCCCTAT
#102	mPA20192R	aaacATAGGGCTTGGTGGAAGACG
#103	mPA20193F	tagtCGTCTTCCACCAAACCCTTT
#104	mPA20193R	aaacAAAGGGTTTGGTGGAAGACG
#105	mPA20194F	tagtCGTCTTCCACAAAGCCCTTT
#106	mPA20194R	aaacAAAGGGCTTTGTGGAAGACG
#107	mPA20195F	tagtCCTCTTCCACCAAGCCCTTT
#108	mPA20195R	aaacAAAGGGCTTGGTGGAAGAGG
#109	g2615_2F	tagtCGAGTGACTCCAGCTCGGAT
#110	g2615_2R	aaacATCCGAGCTGGAGTCACTCG
#111	m2615D8F	tagtCGAGTGACTCCAGCTCGGAA
#112	m2615D8R	aaacTTCCGAGCTGGAGTCACTCG
#113	m2615D_15F	tagtCGAGTGACTCCAGCTCGGAC
#114	m2615D_15R	aaacGTCCGAGCTGGAGTCACTCG
#115	m2615D7F	tagtCGAGTGACTCCAGCTCGCAT
#116	m2615D7R	aaacATGCGAGCTGGAGTCACTCG
#117	m2615D_14F	tagtCGAGTGACTCCAGCTCGGCT
#118	m2615D_14R	aaacAGCCGAGCTGGAGTCACTCG
#119	m2615D6F	tagtCGAGTGACTCCAGATCGGAT
#120	m2615D6R	aaacATCCGATCTGGAGTCACTCG
#121	m2615D5F	tagtCGAGTGACTCCAGCTCTGAT
#122	m2615D5R	aaacATCAGAGCTGGAGTCACTCG
#123	m2615D_13F	tagtCGAGTGACTCCAGCACGGAT
#124	m2615D_13R	aaacATCCGTGCTGGAGTCACTCG
#125	m2615D4F	tagtCGAGTGACTCCATCTCGGAT
#126	m2615D4R	aaacATCCGAGATGGAGTCACTCG
#127	m2615D_12F	tagtCGAGTGACTCCAACTCGGAT
#128	m2615D_12R	aaacATCCGAGTTGGAGTCACTCG
#129	m2615D3F	tagtCGAGTGACTCCAGCTTGGAT
#130	m2615D3R	aaacATCCAAGCTGGAGTCACTCG
#131	m2615D_11F	tagtCGAGTGACTACAGCTCGGAT
#132	m2615D_11R	aaacATCCGAGCTGTAGTCACTCG
#133	m2615D2F	tagtCGATTGACTCCAGCTCGGAT
#134	m2615D2R	aaacATCCGAGCTGGAGTCAATCG
#135	m2615D1F	tagtCGAGTGACTGCAGCTCGGAT
#136	m2615D1R	aaacATCCGAGCTGCAGTCACTCG
#137	m2615D_10F	tagtCGAGGGACTCCAGCTCGGAT
#138	m2615D_10R	aaacATCCGAGCTGGAGTCCCTCG
#139	gCTXcA_F	tagtAAATCGTTCACTCCTGAGAG
#140	gCTXcA_R	aaacCTCTCAGGAGTGAACGATTT
#141	mNTcont1F	tagtCCTCAGATTGCTTACTGTAC
#142	mNTcont1R	aaacGTACAGTAAGCAATCTGAGG
#143	mNTcont2F	tagtTGGCACCATACAGGACACGC
#144	mNTcont2R	aaacGCGTGTCCTGTATGGTGCCA
#145	mRFP1_F	tagtGGTGATGTCCAGTTTGATGT
#146	mRFP1_R	aaacACATCAAACTGGACATCACC
#147	mRFP2_F	tagtATGGTTTTTTTCTGCATAAC
#148	mRFP2_R	aaacGTTATGCAGAAAAAAACCAT
#149	mRFP3_F	tagtTAAGCACCCGGCAGCTGAAC
#150	mRFP3_R	aaacGTTCAGCTGCCGGGTGCTTA
#151	mRFPmH_F	tagtGGTGATGTCCAGTTTGATCT
#152	mRFPmH_R	aaacAGATCAAACTGGACATCACC
#153	mRFPmG_F	tagtGGTGATGTCCAGTTTGATGC
#154	mRFPmG_R	aaacGCATCAAACTGGACATCACC
#155	mRFPmF_F	tagtGGTGATGTCCAGTTTTATGT
#156	mRFPmF_R	aaacACATAAAACTGGACATCACC
#157	mRFPmE_F	tagtGGTGATGTCCAGTCTGATGT
#158	mRFPmE_R	aaacACATCAGACTGGACATCACC
#159	mRFPmD_F	tagtGGTGATGTCCAATTTGATGT
#160	mRFPmD_R	aaacACATCAAATTGGACATCACC
#161	mRFPmC_F	tagtGGTGATCTCCAGTTTGATGT
#162	mRFPmC_R	aaacACATCAAACTGGAGATCACC
#163	mRFPmB_F	tagtGGAGATGTCCAGTTTGATGT
#164	mRFPmB_R	aaacACATCAAACTGGACATCTCC
#165	mRFPmA_F	tagtGGTGATGGCCAGTTTGATGT
#166	mRFPmA_R	aaacACATCAAACTGGCCATCACC
#167	g2019_1F	tagtCAGGCGGGCCTGCTCCAGTT
#168	g2019_1R	aaacAACTGGAGCAGGCCCGCCTG
#169	g2019_2F	tagtCGCCGCCGCGTGGCTGGCCT
#170	g2019_2R	aaacAGGCCAGCCACGCGGCGGCG
#171	g2019_3F	tagtTGTCGGCGACACCCTTCACC
#172	g2019_3R	aaacGGTGAAGGGTGTCGCCGACA
#173	gftsKA_F	tagtTGGTGCTTTAGAAGCTGTCT
#174	gftsKA_R	aaacAGACAGCTTCTAAAGCACCA
#175	gftsKB_F	tagtCCATGCGGCGGCATGGCTCG
#176	gftsKB_R	aaacCGAGCCATGCCGCCGCATGG
#177	g4967C_F	tagtTCAGTCAAAAGTCGAAAAGT
#178	g4967C_R	aaacACTTTTCGACTTTTGACTGA
#179	ggyrAB_F	tagtCTGAGGCAAACGAAGTAGGT
#180	ggyrAB_R	aaacACCTACTTCGTTTGCCTCAG
#181	g4268_1F	tagtTTGTCGACCATGCGCTTGCG
#182	g4268_1R	aaacCGCAAGCGCATGGTCGACAA
#183	Lib_tag1F	GTCTGGAGCGCGGATCTA
#184	Lib_tag1R	GGTGTTTACCGCGTCCTG
#185	XT_CRISPRiTn7_F	TCGTCGGCAGCGTCAGATGTGTATAAGAGACAGATCATCCGGCTCGTATAATTC
#186	XT_CRISPRiTn7_F1	TCGTCGGCAGCGTCAGATGTGTATAAGAGACAGTATCATCCGGCTCGTATAATTC
#187	XT_CRISPRiTn7_F2	TCGTCGGCAGCGTCAGATGTGTATAAGAGACAGGTATCATCCGGCTCGTATAATTC
#188	XT_CRISPRiTn7_F3	TCGTCGGCAGCGTCAGATGTGTATAAGAGACAGCGAATCATCCGGCTCGTATAATTC
#189	XT_CRISPRiTn7_F4	TCGTCGGCAGCGTCAGATGTGTATAAGAGACAGATGAATCATCCGGCTCGTATAATTC
#190	XT_CRISPRiTn7_F5	TCGTCGGCAGCGTCAGATGTGTATAAGAGACAGTGCGAATCATCCGGCTCGTATAATTC
#191	XT_CRISPRiTn7_F6	TCGTCGGCAGCGTCAGATGTGTATAAGAGACAGGAGTGGATCATCCGGCTCGTATAATTC
#192	XT_CRISPRiTn7_R	GTCTCGTGGGCTCGGAGATGTGTATAAGAGACAGATGCTGTTTCCAGCATAGCTC
#193	XT_CRISPRiTn7_R1	GTCTCGTGGGCTCGGAGATGTGTATAAGAGACAGTATGCTGTTTCCAGCATAGCTC
#194	XT_CRISPRiTn7_R2	GTCTCGTGGGCTCGGAGATGTGTATAAGAGACAGGTATGCTGTTTCCAGCATAGCTC
#195	XT_CRISPRiTn7_R3	GTCTCGTGGGCTCGGAGATGTGTATAAGAGACAGCGAATGCTGTTTCCAGCATAGCTC
#196	XT_CRISPRiTn7_R4	GTCTCGTGGGCTCGGAGATGTGTATAAGAGACAGATGAATGCTGTTTCCAGCATAGCTC
#197	XT_CRISPRiTn7_R5	GTCTCGTGGGCTCGGAGATGTGTATAAGAGACAGTGCGAATGCTGTTTCCAGCATAGCTC
#198	XT_CRISPRiTn7_R6	GTCTCGTGGGCTCGGAGATGTGTATAAGAGACAGGAGTGGATGCTGTTTCCAGCATAGCTC

### Sheet: Strains
Bacterial strains
Strain name	Description / Relevant genotype	Source	Reference
Pseudomonas aeruginosa PAO1	PAO1 strain used in most experiments	lab collection - AKW1966	Stover CK, Pham XQ, Erwin AL, et al. 2000. Complete genome sequence of Pseudomonas aeruginosa PAO1, an opportunistic pathogen. Nature 406:959–964. doi:10.1038/35023079. PMID: 10984043.
Pseudomonas aeruginosa PA14	PA14	BCCM (LMG 27639)	Rahme LG, Stevens EJ, Wolfort SF, Shao J, Tompkins RG, Ausubel FM. 1995. Common virulence factors for bacterial pathogenicity in plants and animals. Science 268:1899–1902. doi:10.1126/science.7604262.
Pseudomonas aeruginosa LESB58	LESB58 clinical isolate	BCCM (LMG 27622)	Winstanley C, et al. 2009. Newly introduced genomic prophage islands are critical determinants of in vivo competitiveness in the Liverpool Epidemic Strain of Pseudomonas aeruginosa. Genome Res 19:12–23. doi:10.1101/gr.086082.108.
Escherichia coli DH5α	Routine cloning and plasmid-propagation host. F⁻ φ80lacZΔM15 Δ(lacZYA-argF)U169 recA1 endA1 hsdR17 (rK⁻, mK⁺) phoA supE44 λ⁻ thi-1 gyrA96 relA1	lab collection	Hanahan D. 1983. Studies on transformation of Escherichia coli with plasmids. J Mol Biol 166:557–580. doi:10.1016/S0022-2836(83)80284-8.
Escherichia coli S17-1 λpir	TpR SmR recA thi pro hsdR− hsdM+ RP4-2-Tc::Mu-Km::Tn7 λpir; conjugative donor strain supporting R6K/pir-dependent plasmids	lab collection - AKW1533	de Lorenzo V, Timmis KN. 1994. Analysis and construction of stable phenotypes in gram-negative bacteria with Tn5- and Tn10-derived minitransposons. Methods Enzymol 235:386–405. doi:10.1016/0076-6879(94)35157-0.
Pseudomonas aeruginosa PAO1 ΔmexXY	Obtained by allele exchange using plasmid pWCZ2172 in PAO1. mexXY(PA2018-PA2019) deletion strain.	This study

### Sheet: PAO1_resequencing
evidence	position	mutation	annotation	gene	gene annotation
RA	169284	Δ1 bp	intergenic (+121/‑77)	PA0148 → / → PA0149	probable adenosine deaminase/probable sigma‑70 factor, ECF subfamily
RA	183697	T→G	C310W (TGT→TGG)	PA0159 →	probable transcriptional regulator
RA	413850	T→C	intergenic (‑196/+83)	PA0369 ← / ← PA0370	hypothetical protein/conserved hypothetical protein
RA	667029	+C	intergenic (+35/‑79)	PA0604 → / → PA0605	probable binding protein component of ABC transporter/probable permease of ABC transporter
RA	721611	C→T	intergenic (+55/‑485)	tyrZ → / → PA0668.1	tyrosyl‑tRNA synthetase 2/16S ribosomal RNA
RA	721622	C→T	intergenic (+66/‑474)	tyrZ → / → PA0668.1	tyrosyl‑tRNA synthetase 2/16S ribosomal RNA
RA	721718	A→G	intergenic (+162/‑378)	tyrZ → / → PA0668.1	tyrosyl‑tRNA synthetase 2/16S ribosomal RNA
RA	740419	+C	coding (217/1146 nt)	PA0683 →	probable type II secretion system protein
RA	816532	+C	intergenic (‑520/‑550)	PA0747 ← / → PA0749	probable aldehyde dehydrogenase/hypothetical protein
RA	891100	+C	intergenic (‑246/+42)	PA0812 ← / ← PA0813	hypothetical protein/hypothetical protein
RA	1116213	+C	coding (1/288 nt)	PA1029 →	hypothetical protein
RA	1215659	+G	coding (376/444 nt)	PA1122 →	probable peptide deformylase
RA	1275768	Δ1 bp	coding (31/2490 nt)	napA ←	periplasmic nitrate reductase protein NapA
RA	1440625	Δ1 bp	coding (1920/1971 nt)	PA1327 →	probable protease
RA	1445357	+G	intergenic (‑86/+48)	PA1332 ← / ← PA1333	hypothetical protein/hypothetical protein
RA	1467482	+G	intergenic (‑162/+6)	PA1352 ← / ← PA1353	conserved hypothetical protein/hypothetical protein
RA	1467484	+G	intergenic (‑164/+4)	PA1352 ← / ← PA1353	conserved hypothetical protein/hypothetical protein
RA	1589438	G→C	G34A (GGC→GCC)	PA1459 →	probable methyltransferase
RA	1835045	+C	coding (653/750 nt)	masA →	enolase‑phosphatase E‑1
RA	2169350	+G	intergenic (‑198/‑114)	exaA ← / → exaB	quinoprotein ethanol dehydrogenase/cytochrome c550
RA	2186927	+C	intergenic (+11/‑138)	dhcB → / → atoB	DhcB, dehydrocarnitine CoA transferase, subunit B/acetyl‑CoA acetyltransferase
RA	2195462	(C)5→6	intergenic (‑52/+32)	PA2006 ← / ← maiA	probable major facilitator superfamily (MFS) transporter/maleylacetoacetate isomerase
RA	2239547	T→G	intergenic (‑280/+755)	PA2046 ← / ← PA2047	hypothetical protein/probable transcriptional regulator
RA	2239555	+G	intergenic (‑288/+747)	PA2046 ← / ← PA2047	hypothetical protein/probable transcriptional regulator
RA	2342111	+T	intergenic (‑471/‑382)	PA2127 ← / → cupA1	conserved hypothetical protein/fimbrial subunit CupA1
RA	2355771	+G	coding (88/123 nt)	PA2139 →	hypothetical protein
RA	2356684	Δ1 bp	coding (517/549 nt)	PA2141 →	hypothetical protein
RA	2532046	+C	intergenic (‑206/+13)	chiC ← / ← PA2301	chitinase/hypothetical protein
RA	2669175	G→C	P819A (CCG→GCG)	pvdJ ←	PvdJ
RA	2753522	+C	coding (924/927 nt)	PA2452 ←	hypothetical protein
MC JC	2807708	(GCCGGCCA)2→1	coding (240‑247/1044 nt)	mexT →	transcriptional regulator MexT
RA	2807982	T→A	F172I (TTC→ATC)	mexT →	transcriptional regulator MexT
RA	2808450	C→T	P328S (CCG→TCG)	mexT →	transcriptional regulator MexT
RA	3016845	+C	coding (40/210 nt)	PA2668 ←	hypothetical protein
RA	3083196	+G	coding (3347/3633 nt)	PA2727 →	hypothetical protein
RA	3919508	+C	intergenic (‑77/+266)	PA3503 ← / ← PA3504	hypothetical protein/probable aldehyde dehydrogenase
RA	4212201	A→G	H636R (CAC→CGC)	PA3760 →	N‑Acetyl‑D‑Glucosamine phosphotransferase system transporter
RA	4344266	A→G	L190L (CTT→CTC)	narK1 ←	nitrite extrusion protein 1
RA	4448855	2 bp→GC	intergenic (+637/+37)	PA3969 → / ← amn	conserved hypothetical protein/AMP nucleosidase
RA	4539469	+C	coding (314/378 nt)	PA4059 →	hypothetical protein
RA	4869855	T→G	E158D (GAA→GAC)	PA4341 ←	probable transcriptional regulator
RA	4888194	+G	coding (2/474 nt)	PA4360 ←	hypothetical protein
RA	4924552	2 bp→GC	coding (531‑532/837 nt)	PA4394 ←	conserved hypothetical protein
RA	5033101	+C	coding (1614/1614 nt)	PA4496 →	probable binding protein component of ABC transporter
RA	5036891	A→C	intergenic (+83/‑183)	PA4499 → / → PA4500	probable transcriptional regulator/probable binding protein component of ABC transporter
MC JC	5071550	(TGAC)2→1	intergenic (+87/‑1142)	pilB → / → pilD	type 4 fimbrial biogenesis protein PilB/type 4 prepilin peptidase PilD
MC JC	5253694	Δ1,006 bp	[PA4684]–[PA4685]	[PA4684], [PA4685]	mksFE genes, encoding condensin complex
RA	5472416	+G	intergenic (‑374/‑23)	PA4874 ← / → PA4875	conserved hypothetical protein/hypothetical protein
JC	5655230	(GGC)3→4	coding (420/717 nt)	PA5024 →	conserved hypothetical protein
RA	5743461	2 bp→GC	coding (1292‑1293/1680 nt)	hutU ←	urocanase
RA	5883688	G→C	A9P (GCC→CCC)	PA5226 →	hypothetical protein
RA	6079222	A→G	L393L (CTA→CTG)	dgcB →	DgcB, Dimethylglycine catabolism
RA	6098781	G→C	G586G (GGG→GGC)	soxA →	sarcosine oxidase alpha subunit
RA	6115455	T→G	K286N (AAA→AAC)	mtr ←	tryptophan permease
